# Genomic variation and ancestry of *Helicobacter pylori* in the admixed population of Cabo Verde reveal host adaptation, limited host–pathogen ancestry concordance, and signatures of trans-Atlantic slave trade migrations

**DOI:** 10.64898/2026.06.05.730320

**Authors:** Timothy Archampong, Yi Ling Tam, Charlotte Davison, Isra Boughanmi, Sam Tallman, Milani Rodrigues, Neia Tavares, Kleyde Simone Santos, Francisco Barbosa Amado, Isabel Ramos, Antonieta Martins, Richard Haigh, Marco R. Oggioni, Rui Manuel Ferreira, Céu Figueiredo, Fabian Freund, Isabel Inês Araújo, Sandra Beleza

## Abstract

The genomic structure of the stomach-colonising, gastric cancer–associated bacterium *Helicobacter pylori* mirrors human evolutionary history, making it difficult to disentangle shared ancestry from true host–pathogen interactions driving disease risk between populations. Recently admixed populations offer opportunities for new coevolutionary trajectories between *H. pylori* and its host that may disrupt parallel evolution. Here, we analyse host *H. pylori* IgG, blood serum biomarkers, and paired host-bacterial genomic data from the general population (independent of dyspepsia symptoms) of Cabo Verde. Seropositivity is high (82.8%), as in neighbouring African populations. Serum biomarkers indicate that this unique cohort mainly comprises hosts with limited evidence of atrophic gastritis. Genomic analyses show that Cabo Verdean *H. pylori* derive European (hspSWeurope) and West African (hspAfrica1WAfrica) ancestry. The delineation of a reference dataset that includes new strains from Ghana, uncovered a distinct West– Central African cluster (hspAfrica1WCAfrica). This dataset allowed inference of within-Africa and within-Europe ancestries in Cabo Verdean and American strains that reflect historical migrations since European colonisation and the trans-Atlantic Slave Trade. European strains in Cabo Verde show additional population structure, including two low-diversity clusters. Approximate Bayesian Computation (ABC) inference indicates that the most common cluster represents a clonal expansion. Notably, these strains lack known virulence genes and show significant divergence from gastric cancer strains. The genomic signatures of this expanded group are compatible with founder effects and/or genetic adaptation, and new methods are needed to distinguish between these processes in highly recombining bacteria. Finally, host and bacterial ancestry are uncoupled, indicating disruption of ancestral parallel evolution. Cabo Verde, therefore, provides a unique natural model for studying host–pathogen interactions underlying susceptibility to *H. pylori*.
