## Supplementary material for "Genomic variation and ancestry of *Helicobacter pylori* in the admixed population of Cabo Verde reveal host adaptation, limited host–pathogen ancestry concordance, and signatures of trans-Atlantic slave trade migrations": Archampong_etal_Suppl_material: elife_Figure3-source_data3_revised.xlsx

### Sheet: Sheet1
Figure 3 - Source Data 3. List of strains used in the DBGWAS for a GWAS for Gastric Cancer, using the Cabo Verdean European isolates as controls
isolate	Case/Control	Geographic provenance	MLST_Bethernet_et_al.2018*	Finestructure_Muñoz-Ramirez et al.2021*	Finestructure_This study	Host.Pathology_berthnet	GWAS.group_Berthnet	Bioproject	Source_berthnet	BioSample	Database	Publication
32	case	Sweden	hpEurope	NA	NA	gastric cancer	Gastric Cancer	PRJNA395900	GCA_003059105.1	SAMN08381254	NCBI	https://pubmed.ncbi.nlm.nih.gov/30071832/
50	case	Sweden	hpEurope	NA	NA	gastric cancer	Gastric Cancer	PRJNA395900	GCA_003058825.1	SAMN08381259	NCBI	https://pubmed.ncbi.nlm.nih.gov/30071832/
52	case	Sweden	hspEuropeN	hspEAsia	NA	gastric cancer	Gastric Cancer	PRJNA395900	GCA_003058755.1	SAMN08381260	NCBI	https://pubmed.ncbi.nlm.nih.gov/30071832/
66	case	Sweden	hpEurope	NA	NA	gastric cancer	Gastric Cancer	PRJNA395900	GCA_003058745.1	SAMN08381265	NCBI	https://pubmed.ncbi.nlm.nih.gov/30071832/
NA	case	Portugal	hpEurope	NA	NA	gastric cancer	Gastric Cancer	PRJNA265826	GCA_000802465.2	SAMN03153477	NCBI	https://www.ncbi.nlm.nih.gov/pubmed/25657274
21580	case	Belgium	hspEuropeN	NA	NA	gastric cancer	Gastric Cancer	PRJNA395900		SAMN08381241	NCBI	https://pubmed.ncbi.nlm.nih.gov/30071832/
22093	case	Colombia	hspEuropeN	NA	NA	gastric cancer	Gastric Cancer	PRJNA352848	GCA_002012645.1	SAMN06187430	NCBI	https://www.ncbi.nlm.nih.gov/pubmed/28293542
22402	case	Colombia	hspEuropeColombia	NA	NA	gastric cancer	Gastric Cancer	PRJNA352848	GCA_002012655.1	SAMN06187431	NCBI	https://www.ncbi.nlm.nih.gov/pubmed/28293542
26084	case	Colombia	hspEuropeColombia	NA	NA	gastric cancer	Gastric Cancer	PRJNA352848	GCA_002012685.1	SAMN06187432	NCBI	https://www.ncbi.nlm.nih.gov/pubmed/28293542
26093	case	Colombia	hspEuropeS	NA	NA	gastric cancer	Gastric Cancer	PRJNA352848	GCA_002012745.1	SAMN06187433	NCBI	https://www.ncbi.nlm.nih.gov/pubmed/28293542
26100	case	Colombia	hspAfrica1Americas	NA	NA	gastric cancer	Gastric Cancer	PRJNA352848	GCA_002012755.1	SAMN06187434	NCBI	https://www.ncbi.nlm.nih.gov/pubmed/28293542
30950	case	Belgium	hspEuropeN	hspSEurope	NA	gastric cancer	Gastric Cancer	PRJNA395900	GCA_003058845.1	SAMN08381243	NCBI	https://pubmed.ncbi.nlm.nih.gov/30071832/
38185	case	Belgium	hspEuropeColombia	NA	NA	gastric cancer	Gastric Cancer	PRJNA395900	GCA_003059165.1	SAMN08381246	NCBI	https://pubmed.ncbi.nlm.nih.gov/30071832/
2006_52	case	Mexico	hspEuropeS	NA	NA	gastric cancer	Gastric Cancer	PRJNA203445	GCA_002026835.1	SAMN05569560	BV-BRC	https://www.ncbi.nlm.nih.gov/pubmed/28293542
29CaP	case	Mexico	hpAfrica1	NA	NA	gastric cancer	Gastric Cancer	PRJNA264984	GCA_001433495.1	SAMN03144734	BV-BRC	https://www.ncbi.nlm.nih.gov/pubmed/26744372
98_10	case	Japan	hpEurope	hspEAsia	NA	gastric cancer	Gastric Cancer	PRJNA30395	GCA_000172935.1	SAMN02472069	BV-BRC	https://www.ncbi.nlm.nih.gov/pubmed/19123947
B247A	case	Spain	hpEurope	NA	NA	gastric cancer	Gastric Cancer	PRJNA449871	GCA_003639385.1	SAMN08981257	BV-BRC	https://pubmed.ncbi.nlm.nih.gov/33270901
CPY6081	case	Japan	hpAfrica1	hspEAsia	NA	gastric cancer	Gastric Cancer	PRJNA64063	GCA_000274705.1	SAMN00777164	BV-BRC	https://www.ncbi.nlm.nih.gov/pubmed/23661595
CPY6311	case	Japan	hpEurope	hspEAsia	NA	gastric cancer	Gastric Cancer	PRJNA64071	GCA_000274645.1	SAMN00777266	BV-BRC	https://www.ncbi.nlm.nih.gov/pubmed/23661595
GC30_HL	case	Bordeaux, France	hspAfrica1WAfrica	hspSEurope	NA	Non cardia gastric cancer DT	Gastric Cancer	PRJNA395900	GCA_003059285.1	SAMN08381231	BV-BRC	https://pubmed.ncbi.nlm.nih.gov/30071832/
GC52_HL	case	Bordeaux, France	hspAfrica1NAmerica	hspSWEuropeMexico	NA	Non cardia gastric cancer IT	Gastric Cancer	PRJNA395900	GCA_003059265.1	SAMN08381232	BV-BRC	https://pubmed.ncbi.nlm.nih.gov/30071832/
GC54_HL	case	Bordeaux, France	hspEuropeN	hspSEurope	NA	Non cardia gastric cancer IT	Gastric Cancer	PRJNA395900	GCA_003059385.1	SAMN08381223	BV-BRC	https://pubmed.ncbi.nlm.nih.gov/30071832/
GC65_HL	case	Bordeaux, France	hspAfrica1NAmerica	hspSEurope	NA	gastric cancer	Gastric Cancer	PRJNA395900	GCA_003059325.1	SAMN08381224	BV-BRC	https://pubmed.ncbi.nlm.nih.gov/30071832/
GC69_HL	case	Bordeaux, France	hspAfrica1WAfrica	hspSEurope	NA	gastric cancer	Gastric Cancer	PRJNA395900	GCA_003058905.1	SAMN08381240	BV-BRC	https://pubmed.ncbi.nlm.nih.gov/30071832/
H13_1	case	Russia	hpAfrica1	NA	NA	gastric cancer	Gastric cancer	PRJNA219053	GCA_000499325.1	SAMN02355411	BV-BRC	https://pubmed.ncbi.nlm.nih.gov/33270901
HE_C1	case	Sweden	hspEuropeN	NA	NA	Non-cardia gastric cancer	Gastric Cancer	PRJNA1136026	GCA_040821295.1	SAMN42501053	BV-BRC	https://www.ncbi.nlm.nih.gov/pubmed/30071832
HE_C11	case	Sweden	hspEuropeN	NA	NA	Non-cardia gastric cancer	Gastric Cancer	PRJNA1136026	GCA_040820835.1	SAMN42501073	BV-BRC	https://www.ncbi.nlm.nih.gov/pubmed/30071832
HE_C13	case	Sweden	hspEuropeN	NA	NA	Non-cardia gastric cancer	Gastric Cancer	PRJNA1136026	GCA_040821265.1	SAMN42501054	BV-BRC	https://www.ncbi.nlm.nih.gov/pubmed/30071832
HE_C18	case	Sweden	hspEuropeN	NA	NA	Non-cardia gastric cancer	Gastric Cancer	PRJNA1136026	GCA_040821605.1	SAMN42501056	BV-BRC	https://www.ncbi.nlm.nih.gov/pubmed/30071832
HE_C23	case	Sweden	hspEuropeN	NA	NA	Non-cardia gastric cancer	Gastric Cancer	PRJNA1136026	GCA_040821205.1	SAMN42501057	BV-BRC	https://www.ncbi.nlm.nih.gov/pubmed/30071832
HE_C30	case	Sweden	hspEuropeN	NA	NA	Non-cardia gastric cancer	Gastric Cancer	PRJNA1136026	GCA_040821215.1	SAMN42501058	BV-BRC	https://www.ncbi.nlm.nih.gov/pubmed/30071832
HE_C32	case	Sweden	hspEuropeN	NA	NA	Non-cardia gastric cancer	Gastric Cancer	PRJNA1136026	GCA_040821725.1	SAMN42501059	BV-BRC	https://www.ncbi.nlm.nih.gov/pubmed/30071832
HE_C33	case	Sweden	hspEuropeN	NA	NA	Non-cardia gastric cancer	Gastric Cancer	PRJNA1136026	GCA_040821595.1	SAMN42501060	BV-BRC	https://www.ncbi.nlm.nih.gov/pubmed/30071832
HE_C34	case	Sweden	hspEuropeN	NA	NA	Non-cardia gastric cancer	Gastric Cancer	PRJNA1136026	GCA_040821675.1	SAMN42501061	BV-BRC	https://www.ncbi.nlm.nih.gov/pubmed/30071832
HE_C38	case	Sweden	hspEuropeN	NA	NA	Non-cardia gastric cancer	Gastric Cancer	PRJNA1136026	GCA_040821505.1	SAMN42501062	BV-BRC	https://www.ncbi.nlm.nih.gov/pubmed/30071832
HE_C40	case	Sweden	hspEuropeN	NA	NA	Non-cardia gastric cancer	Gastric Cancer	PRJNA1136026	GCA_040821655.1	SAMN42501063	BV-BRC	https://www.ncbi.nlm.nih.gov/pubmed/30071832
HE_C50	case	Sweden	hspEuropeN	NA	NA	Non-cardia gastric cancer	Gastric Cancer	PRJNA1136026	GCA_040821695.1	SAMN42501064	BV-BRC	https://www.ncbi.nlm.nih.gov/pubmed/30071832
HE_C52	case	Sweden	hspEuropeN	NA	NA	Non-cardia gastric cancer	Gastric Cancer	PRJNA1136026	GCA_040821545.1	SAMN42501065	BV-BRC	https://www.ncbi.nlm.nih.gov/pubmed/30071832
HE_C55	case	Sweden	hspEuropeN	NA	NA	Non-cardia gastric cancer	Gastric Cancer	PRJNA1136026	GCA_040821615.1	SAMN42501066	BV-BRC	https://www.ncbi.nlm.nih.gov/pubmed/30071832
HE_C58	case	Sweden	hspEuropeN	NA	NA	Non-cardia gastric cancer	Gastric Cancer	PRJNA1136026	GCA_040821495.1	SAMN42501068	BV-BRC	https://www.ncbi.nlm.nih.gov/pubmed/30071832
HE_C59	case	Sweden	hspEuropeN	NA	NA	Non-cardia gastric cancer	Gastric Cancer	PRJNA1136026	GCA_040820855.1	SAMN42501069	BV-BRC	https://www.ncbi.nlm.nih.gov/pubmed/30071832
HE_C66	case	Sweden	hspEuropeN	NA	NA	Non-cardia gastric cancer	Gastric Cancer	PRJNA1136026	GCA_040820845.1	SAMN42501070	BV-BRC	https://www.ncbi.nlm.nih.gov/pubmed/30071832
HE_C73	case	Sweden	hspEuropeN	NA	NA	Non-cardia gastric cancer	Gastric Cancer	PRJNA395900	GCA_003059085.1.	SAMN08381266	BV-BRC	https://www.ncbi.nlm.nih.gov/pubmed/30071832
HE_C9	case	Sweden	hspEuropeN	NA	NA	Non-cardia gastric cancer	Gastric Cancer	PRJNA1136026	GCA_040820915.1	SAMN42501071	BV-BRC	https://www.ncbi.nlm.nih.gov/pubmed/30071832
MC2011_145	case	Mexico	hspEuropeS	hspAfrica1MiscAmerica	NA	gastric cancer	gastric cancer	PRJNA338771	GCA_002026515.1	SAMN05569561	BV-BRC	https://www.ncbi.nlm.nih.gov/pubmed/28293542
Mcms1054	case	Mexico	hspEuropeS	NA	NA	gastric cancer	Gastric Cancer	PRJNA338771	GCA_002026505.1	SAMN05569562	NCBI	https://www.ncbi.nlm.nih.gov/pubmed/28293542
Mcms1055	case	Mexico	hspEuropeS	hspSWEuropeMexico	NA	gastric cancer	Gastric Cancer	PRJNA338771	GCA_002026885.1	SAMN05569563	NCBI	https://www.ncbi.nlm.nih.gov/pubmed/28293542
Mcms1063	case	Mexico	hspEuropeS	hspAfrica1MiscAmerica	NA	gastric cancer	Gastric Cancer	PRJNA338771	GCA_002026895.1	SAMN05569564	NCBI	https://www.ncbi.nlm.nih.gov/pubmed/28293542
Mcms1078	case	Mexico	hspEuropeS	hspSWEuropeMexico	NA	gastric cancer	Gastric Cancer	PRJNA338771	GCA_002027025.1	SAMN05569565	NCBI	https://www.ncbi.nlm.nih.gov/pubmed/28293542
Mcms1080	case	Mexico	hspEuropeS	NA	NA	gastric cancer	Gastric Cancer	PRJNA338771	GCA_002026925.1	SAMN05569566	NCBI	https://www.ncbi.nlm.nih.gov/pubmed/28293542
Mcms931	case	Mexico	hspEuropeS	NA	NA	gastric cancer	Gastric Cancer	PRJNA338771	GCA_002026455.1	SAMN05569567	NCBI	https://www.ncbi.nlm.nih.gov/pubmed/28293542
PeCan4	case	Peru	NA	hspIndigenousSAmerica	NA	gastric cancer	Gastric Cancer	PRJNA49027	GCA_000148875.1	SAMN02603203	NCBI	https://pubmed.ncbi.nlm.nih.govpubmed/33270901
UM037	case	Indian origin, Malaysia/India	hspEuropeN	NA	NA	Fundal gastric cancer	Gastric Cancer	PRJNA212346	GCA_000451005.1	SAMN02230260	NCBI	https://www.ncbi.nlm.nih.gov/pubmed/24051312
HPL007C2R4	control	Cabo Verde	NA	NA	hspEuropeCV-Clonal1	NA	NA					This Study
HPL014C1R3	control	Cabo Verde	NA	NA	hspEuropeCV-Clonal1	NA	NA					This Study
HPL018C2R3	control	Cabo Verde	NA	NA	hspEuropeCV-Clonal1	NA	NA					This Study
HPL023PR4C5	control	Cabo Verde	NA	NA	hspEuropeCV-Clonal1	NA	NA					This Study
HPL033C1R3B	control	Cabo Verde	NA	NA	hspEuropeCV	NA	NA					This Study
HPL035C4R3	control	Cabo Verde	NA	NA	hspEuropeCV-Clonal1	NA	NA					This Study
HPL040C1R3	control	Cabo Verde	NA	NA	hspEuropeCV-Clonal1	NA	NA					This Study
HPL048C1R3B	control	Cabo Verde	NA	NA	hspEuropeCV	NA	NA					This Study
HPL056C1R3	control	Cabo Verde	NA	NA	hspEuropeCV	NA	NA					This Study
HPL061C1R3	control	Cabo Verde	NA	NA	hspEuropeCV-Clonal1	NA	NA					This Study
HPL077C2	control	Cabo Verde	NA	NA	hspEuropeCV-Clonal1	NA	NA					This Study
HPL120C3R3	control	Cabo Verde	NA	NA	hspEuropeCV-Clonal1	NA	NA					This Study
HPL127C2R2	control	Cabo Verde	NA	NA	hspEuropeCV	NA	NA					This Study
HPL132C1	control	Cabo Verde	NA	NA	hspEuropeCV-Clonal1	NA	NA					This Study
HPL148C1	control	Cabo Verde	NA	NA	hspEuropeCV	NA	NA					This Study
HPL172C1R2	control	Cabo Verde	NA	NA	hspEuropeCV	NA	NA					This Study
HPL206C1R2	control	Cabo Verde	NA	NA	hspEuropeCV-Clonal1	NA	NA					This Study
HPL206C4R2	control	Cabo Verde	NA	NA	hspEuropeCV-Clonal1	NA	NA					This Study
HPL210C1R3	control	Cabo Verde	NA	NA	hspEuropeCV-Clonal1	NA	NA					This Study
HPL210C3R3	control	Cabo Verde	NA	NA	hspEuropeCV-Clonal1	NA	NA					This Study
HPL222C9R5	control	Cabo Verde	NA	NA	hspEuropeCV-Clonal1	NA	NA					This Study
HPL249C14R6	control	Cabo Verde	NA	NA	hspEuropeCV	NA	NA					This Study
HPL254C2R5	control	Cabo Verde	NA	NA	hspAfrica1CV	NA	NA					This Study
HPL259C2R3	control	Cabo Verde	NA	NA	hspEuropeCV	NA	NA					This Study
HPL260C10R5	control	Cabo Verde	NA	NA	hspEuropeCV	NA	NA					This Study
HPL260C3R3	control	Cabo Verde	NA	NA	hspEuropeCV	NA	NA					This Study
HPL261C2R3	control	Cabo Verde	NA	NA	hspEuropeCV	NA	NA					This Study
HPL263C11R5	control	Cabo Verde	NA	NA	hspEuropeCV	NA	NA					This Study
HPL266C1R3	control	Cabo Verde	NA	NA	hspEuropeCV	NA	NA					This Study
HPL276C3R5	control	Cabo Verde	NA	NA	hspEuropeCV-Clonal1	NA	NA					This Study
HPL277C1R3	control	Cabo Verde	NA	NA	hspEuropeCV-Clonal2	NA	NA					This Study
HPL278C2R7	control	Cabo Verde	NA	NA	hspEuropeCV-Clonal2	NA	NA					This Study
HPL280C2R3	control	Cabo Verde	NA	NA	hspEuropeCV	NA	NA					This Study
HPL282C2R4	control	Cabo Verde	NA	NA	hspEuropeCV-Clonal2	NA	NA					This Study
HPL294C1R4	control	Cabo Verde	NA	NA	hspEuropeCV-Clonal1	NA	NA					This Study
HPL336PR1C1	control	Cabo Verde	NA	NA	hspEuropeCV	NA	NA					This Study
HPL337C1R3	control	Cabo Verde	NA	NA	hspEuropeCV-Clonal1	NA	NA					This Study
HPL345C1R2	control	Cabo Verde	NA	NA	hspEuropeCV-Clonal2	NA	NA					This Study
HPL348PR4C2	control	Cabo Verde	NA	NA	hspEuropeCV-Clonal1	NA	NA					This Study
HPL349C1R2	control	Cabo Verde	NA	NA	hspEuropeCV-Clonal1	NA	NA					This Study
HPL368C3R4	control	Cabo Verde	NA	NA	hspEuropeCV-Clonal1	NA	NA					This Study
HPL399C2R4	control	Cabo Verde	NA	NA	hspEuropeCV	NA	NA					This Study
HPL431C3R3	control	Cabo Verde	NA	NA	hspEuropeCV-Clonal1	NA	NA					This Study
HPL432C2R3	control	Cabo Verde	NA	NA	hspEuropeCV-Clonal1	NA	NA					This Study
HPL456PR2C1	control	Cabo Verde	NA	NA	hspEuropeCV-Clonal1	NA	NA					This Study
HPL463C2R4	control	Cabo Verde	NA	NA	hspEuropeCV-Clonal1	NA	NA					This Study
HPL495C1R2	control	Cabo Verde	NA	NA	hspEuropeCV	NA	NA					This Study
HPL500C2R2	control	Cabo Verde	NA	NA	hspEuropeCV-Clonal2	NA	NA					This Study
HPL506C1R3	control	Cabo Verde	NA	NA	hspEuropeCV-Clonal1	NA	NA					This Study
HPL512C2R2	control	Cabo Verde	NA	NA	hspEuropeCV-Clonal1	NA	NA					This Study
HPL516C1R2	control	Cabo Verde	NA	NA	hspEuropeCV-Clonal1	NA	NA					This Study
HPL526C1R2	control	Cabo Verde	NA	NA	hspEuropeCV-Clonal1	NA	NA					This Study
HPL538C2R5	control	Cabo Verde	NA	NA	hspEuropeCV	NA	NA					This Study
HPL538C3R3	control	Cabo Verde	NA	NA	hspEuropeCV	NA	NA					This Study
HPL539C2R2	control	Cabo Verde	NA	NA	hspEuropeCV-Clonal1	NA	NA					This Study
HPL547PR3C1	control	Cabo Verde	NA	NA	hspEuropeCV-Clonal1	NA	NA					This Study
HPL558C1R3	control	Cabo Verde	NA	NA	hspEuropeCV	NA	NA					This Study
HPL558C2R3	control	Cabo Verde	NA	NA	hspEuropeCV	NA	NA					This Study
HPL590C1R3	control	Cabo Verde	NA	NA	hspEuropeCV-Clonal2	NA	NA					This Study
HPL592C1R3	control	Cabo Verde	NA	NA	hspEuropeCV-Clonal2	NA	NA					This Study
HPL594C3R3	control	Cabo Verde	NA	NA	hspEuropeCV-Clonal1	NA	NA					This Study
HPL604C1R5	control	Cabo Verde	NA	NA	hspEuropeCV	NA	NA					This Study
HPL605C1R3	control	Cabo Verde	NA	NA	hspEuropeCV-Clonal1	NA	NA					This Study
HPL610C5R3	control	Cabo Verde	NA	NA	hspEuropeCV-Clonal1	NA	NA					This Study
HPL615C1R2	control	Cabo Verde	NA	NA	hspEuropeCV	NA	NA					This Study
HPL615C2R2	control	Cabo Verde	NA	NA	hspEuropeCV	NA	NA					This Study
HPL620C1R3	control	Cabo Verde	NA	NA	hspAfrica1CV	NA	NA					This Study
HPL620C2R3	control	Cabo Verde	NA	NA	hspAfrica1CV	NA	NA					This Study
HPL621C1R3	control	Cabo Verde	NA	NA	hspEuropeCV-Clonal1	NA	NA					This Study
HPL622C1R2	control	Cabo Verde	NA	NA	hspEuropeCV-Clonal2	NA	NA					This Study
HPL629PR2C1	control	Cabo Verde	NA	NA	hspEuropeCV-Clonal1	NA	NA					This Study
HPL630C3R3	control	Cabo Verde	NA	NA	hspEuropeCV-Clonal1	NA	NA					This Study
HPL631C6R3	control	Cabo Verde	NA	NA	hspEuropeCV-Clonal1	NA	NA					This Study
HPL642C1R2	control	Cabo Verde	NA	NA	hspEuropeCV	NA	NA					This Study
HPL664C3R3	control	Cabo Verde	NA	NA	hspEuropeCV-Clonal1	NA	NA					This Study
HPL672C1R3	control	Cabo Verde	NA	NA	hspEuropeCV-Clonal2	NA	NA					This Study
HPL695C1R3	control	Cabo Verde	NA	NA	hspEuropeCV	NA	NA					This Study
HPL697C1R3	control	Cabo Verde	NA	NA	hspEuropeCV-Clonal1	NA	NA					This Study
HPL712C1R2	control	Cabo Verde	NA	NA	hspEuropeCV-Clonal1	NA	NA					This Study
HPL719C1R3	control	Cabo Verde	NA	NA	hspEuropeCV-Clonal1	NA	NA					This Study
HPL720C1R3	control	Cabo Verde	NA	NA	hspEuropeCV-Clonal1	NA	NA					This Study
HPL724C1R3	control	Cabo Verde	NA	NA	hspEuropeCV	NA	NA					This Study
HPL727C1R2	control	Cabo Verde	NA	NA	hspAfrica1CV	NA	NA					This Study
HPL727C2R3	control	Cabo Verde	NA	NA	hspEuropeCV-Clonal1	NA	NA					This Study
HPL728C1R2	control	Cabo Verde	NA	NA	hspEuropeCV-Clonal1	NA	NA					This Study
HPL736C1R2	control	Cabo Verde	NA	NA	hspEuropeCV-Clonal1	NA	NA					This Study
HPL736C4R2	control	Cabo Verde	NA	NA	hspEuropeCV-Clonal1	NA	NA					This Study
HPL743C1R3	control	Cabo Verde	NA	NA	hspEuropeCV-Clonal1	NA	NA					This Study
HPL747C13R3	control	Cabo Verde	NA	NA	hspEuropeCV-Clonal1	NA	NA					This Study
HPL767C1R3	control	Cabo Verde	NA	NA	hspEuropeCV	NA	NA					This Study
HPL774C1R3	control	Cabo Verde	NA	NA	hspEuropeCV-Clonal2	NA	NA					This Study
HPL781C1R3	control	Cabo Verde	NA	NA	hspEuropeCV-Clonal1	NA	NA					This Study
HPL819C3R2	control	Cabo Verde	NA	NA	hspAfrica1CV	NA	NA					This Study
HPL820C1R2	control	Cabo Verde	NA	NA	hspEuropeCV-Clonal2	NA	NA					This Study
HPL820C2R2	control	Cabo Verde	NA	NA	hspEuropeCV-Clonal2	NA	NA					This Study
HPL826C2R2	control	Cabo Verde	NA	NA	hspEuropeCV-Clonal2	NA	NA					This Study
HPL828C1R2	control	Cabo Verde	NA	NA	hspEuropeCV-Clonal2	NA	NA					This Study
HPL835C1R3	control	Cabo Verde	NA	NA	hspEuropeCV-Clonal1	NA	NA					This Study
HPL860C1R2	control	Cabo Verde	NA	NA	hspEuropeCV-Clonal2	NA	NA					This Study
HPL861C1R2	control	Cabo Verde	NA	NA	hspEuropeCV-Clonal1	NA	NA					This Study
HPL862C1R3	control	Cabo Verde	NA	NA	hspEuropeCV-Clonal1	NA	NA					This Study
HPL875C2R2	control	Cabo Verde	NA	NA	hspEuropeCV-Clonal2	NA	NA					This Study
HPL893C1R2	control	Cabo Verde	NA	NA	hspEuropeCV-Clonal1	NA	NA					This Study
HPL893C3R3	control	Cabo Verde	NA	NA	hspEuropeCV-Clonal1	NA	NA					This Study
HPL907C1R3	control	Cabo Verde	NA	NA	hspEuropeCV	NA	NA					This Study
HPL917C3R2	control	Cabo Verde	NA	NA	hspEuropeCV-Clonal2	NA	NA					This Study
*Publications
Berthenet E et al., 2018. A GWAS on Helicobacter pylori strains points to genetic variants associated with gastric cancer risk. BMC Biol 16(1):84. doi: 10.1186/s12915-018-0550-3
Muñoz-Ramírez ZY et al., 2021. A 500-year tale of co-evolution, adaptation, and virulence: Helicobacter pylori in the Americas.ISME J 15(1):78-92. doi: 10.1038/s41396-020-00758-0.

### Sheet: Sheet2
isolate	anc
